# Secure and Federated Genome-Wide Association Studies for Biobank-Scale Datasets

**DOI:** 10.1101/2022.11.30.518537

**Authors:** Hyunghoon Cho, David Froelicher, Jeffrey Chen, Manaswitha Edupalli, Apostolos Pyrgelis, Juan R. Troncoso-Pastoriza, Jean-Pierre Hubaux, Bonnie Berger

## Abstract

Sharing data across institutions for genome-wide association studies (GWAS) would enhance the discovery of genetic variants linked to health and disease^1, 2^. However, existing data sharing regulations limit the scope of such collaborations^3^. Although cryptographic tools for secure computation promise to enable collaborative analysis with formal privacy guarantees, existing approaches either are computationally impractical or support only simplified analyses^4–7^. We introduce secure federated genome-wide association studies (SF-GWAS), a novel combination of secure computation frameworks and distributed algorithms that empowers efficient and accurate GWAS on private data held by multiple entities while ensuring data confidentiality. SF-GWAS supports the most widely-used GWAS pipelines based on principal component analysis (PCA) or linear mixed models (LMMs). We demonstrate the accuracy and practical runtimes of SF-GWAS on five datasets, including a large UK Biobank cohort of 410K individuals, showcasing an order-of-magnitude improvement in runtime compared to previous work. Our work realizes the power of secure collaborative genomic studies at unprecedented scale.
