## Supplementary Tables 2-5 for "Secure and Federated Genome-Wide Association Studies for Biobank-Scale Datasets"

### Sheet: Captions
Supplementary Table 2: Runtime and Communication Costs of Core Operations in SF-GWAS
We benchmarked all SF-GWAS low-level operations (introduced in Supplementary Note 5) on input vectors of length 8192, except for matrix operations in MPC (i.e., Matrix Multiplication, Eigendecomposition, and Matrix Inverse Square Root), for which we used matrices of size 16-by-16. For each operation, we measured the total runtime and communication cost, the latter including all messages exchanged…
Supplementary Table 3: Complexity of PCA-based SF-GWAS
We report the concrete complexities of the main analysis steps of the PCA-based GWAS workflows in terms of the required number of MHE and MPC operations. Ciphertext additions (which are at least one order of magnitude faster than any other operation) and operations on scalars are omitted, as they have a negligible impact on the overall complexity of SF-GWAS. We use the parameters introduced in Pr…
Supplementary Table 4: Complexity of LMM-based SF-GWAS
We report the concrete complexities of the main analysis steps of the LMM-based GWAS workflows in terms of the required number of MHE and MPC operations. Ciphertext additions (which are at least one order of magnitude faster than any other operation) and operations on scalars are omitted, as they have a negligible impact on the overall complexity of SF-GWAS. Protocols 12 and 10 in Supplementary N…
Supplementary Table 5: Complexity of Linear Algebra Routines in SF-GWAS
We report the concrete complexities of the main linear algebra routines in SF-GWAS, related to Supplementary Tables 3 and 4. Ciphertext additions (which are at least one order of magnitude faster than any other operation) and operations on scalars are omitted, as they have a negligible impact on the overall complexity of SF-GWAS. t is the number of values that are packed into a single ciphertext.…

### Sheet: Supplementary Table 2
Supplementary Table 2: Runtime and Communication Costs of Core Operations in SF-GWAS
Operation		Evaluation Setting
		2 Parties			5 Parties
		Runtime (ms)		Communication (MB)	Runtime (ms)	Communication (MB)
		LAN	WAN		LAN
MHE	Encryption	32		-	32	-
	Addition (Cipher-Plain)	0.87		-	0.87	-
	Addition (Cipher-Cipher)	0.87		-	0.87	-
	Multiplication (Cipher-Plain)	8.3		-	8.3	-
	Multiplication (Cipher-Cipher)	49		-	49	-
	Rotation	41		-	41	-
	Bootstrap	209	572	7.5002	226	30
	Aggregation	15	171	5.00009	33	20.0003
	Decryption	53	486	7.5002	76.7	30.0003
MPC	Multiplication	140	518	2.25	219	15.75
	Square Root/Inverse Square Root	5330	24000	107	10500	730.324
	Division	4730	18000	87.0638	8000	525.821
	Comparison	498	4000	7.4378	659	53.5647
	Matrix Multiplication	14.7	203	0.0391121	18.25	0.320629
	Eigendecomposition	53600	19149000	53.0168	235000	348.191
	Matrix Inverse Square Root	155000	19269000	133.313	48300	1150.11
MPC-to-MHE Conversion		261	518	5.50009	328	25
MHE-to-MPC Conversion		528	1116	5.00006	532	20

### Sheet: Supplementary Table 3
Supplementary Table 3: Complexity of PCA-based SF-GWAS
Analysis Step	Operation		Input Dimension(s)	Count
Quality Control	MPC	Multiplication	m	13
		Comparison	m	3
		Division	m	3
PCA	MPC	Multiplication	ℓ	1
		Square Root/Inverse Square Root	ℓ	1
		Eigendecomposition	(ψ, ϕ)	1
	MHE	Multiplication (Cipher-Cipher)	ℓ	2ϕ
		Aggregation	(ϕ, ℓ)	1 + t
		Bootstrap	(ϕ, ℓ)	1 + p + t
			(ϕ, nₚ)	p⋅t
		Distributed QR Factorization*	(ϕ, nₚ)	t
		Matrix Mult 1 (Cipher-Cipher)*	(ϕ, nₚ, ϕ)	1
		Matrix Mult 2 (Cipher-Cipher)*	(ψ, ϕ, nₚ)	1
		Matrix Mult 3 (Cipher-Plain, Lazy Norm)*	(ϕ, nₚ, ℓ)	p⋅(t+1)
			(ϕ, ℓ, nₚ)	p⋅t
	MPC-to-MHE Conversion		ℓ	3
			(ϕ, ϕ)	1
	MHE-to-MPC Conversion		(ϕ, ϕ)	1
Association Tests (Linear)	MPC	Square Root/Inverse Square Root	m	1
	MHE	Multiplication (Cipher-Cipher)	m	p⋅(c + ψ) + 2
		Aggregation	c+ψ	1
			m	2
		Bootstrap	nₚ	p
			(c+ψ+1, m)	1
			m	1
		Distributed QR Factorization*	(c+ψ-1, nₚ)	1
		Matrix Mult 1 (Cipher-Plain)*	(c+ψ, nₚ, 1)	p
		Matrix Mult 2 (Cipher-Cipher)*	(nₚ, c+ψ, 1)	p
		Matrix Mult 3 (Cipher-Plain)*	(c+ψ+1, nₚ, m)	p
	MPC-to-MHE Conversion		m	1
	MHE-to-MPC Conversion		m	1
Association Tests (Logistic)	MPC	Square Root/Inverse Square Root	m	1
		Multiplication	m	1
	MHE	Multiplication (Cipher-Cipher)	m	p⋅(c+ψ)
		Aggregation	c+ψ	1
			(c+ψ, m)	1
			m	2
		Bootstrap	(nₚ, c+ψ)	2p
			nₚ	2p
			c+ψ	1
			(c+ψ, m)	1
			m	1 + 2p
		Distributed QR Factorization*	(c+ψ-1, nₚ)	1
		Distributed Logistic Regression (Newton's)*	(c+ψ, nₚ)	1
		Distributed Inverse Hessian*	(c+ψ, nₚ)	1
		Matrix Mult 1 (Cipher-Cipher)*	(c+ψ, nₚ, 1)	p
		Matrix Mult 2 (Cipher-Cipher)*	(c+ψ, c+ψ, nₚ)	2p
			(nₚ, c+ψ, 1)	p
		Matrix Mult 3 (Cipher-Plain)*	(c+ψ, nₚ, m)	p
			(1, nₚ, m)	3p
	MPC-to-MHE Conversion		m	1
	MHE-to-MPC Conversion		m	2

### Sheet: Supplementary Table 4
Supplementary Table 4: Complexity of LMM-based SF-GWAS
Analysis Step		Operation		Input Dimension(s)	Count
					Per Iteration	# of Iterations
Level 0: ADMM-Woodbury (Protocol 12)	Block Preprocessing	MPC	Eigendecomposition	(c, c)	1	b
			Square Root/Inverse Square Root	c	1
			Matrix Multiplication	(1, 1, c)	2c
				(c, c, c)	1
		MHE	Multiplication (Cipher-Cipher)	nₚ	2 + 2k
				mᵦ	1
			Multiplication (Cipher-Plain)	(c, nₚ)	1 + 2k
				mᵦ	k
				(c, mᵦ)	k
				(c, c)	1
			Aggregation	(c, mᵦ)	1
				(c, c)	1
			Bootstrap	nₚ	(1 + 2k)⋅p
				c	2k⋅p
				mᵦ	2k⋅p
				(c, mᵦ)	k⋅p
				(c, c)	2k⋅p
			Matrix Mult 1 (Cipher-Plain)*	(1, nₚ, c)	1
			Matrix Mult 2 (Cipher-Plain)*	(c, c, nₚ)	1 + 2k
				(c, c, c)	k
			Matrix Mult 2 (Cipher-Cipher)*	(1, c, c)	k
				(1, c, mᵦ)	k
			Matrix Mult 3 (Cipher-Cipher)*	(1, nₚ, mᵦ)	1
		MPC-to-MHE Conversion		(c, c)	2
		MHE-to-MPC Conversion		(c, mᵦ)	1
				(c, c)	1
	Update Inverse (Lₚ matrix)	MPC	Eigendecomposition	(2c, 2c)	1	b⋅k
			Square Root/Inverse Square Root	2c	1
			Matrix Multiplication	(1, 1, 2c)	4c
				(2c, 2c, 2c)	1
		MHE	Multiplication (Cipher-Plain)	(c, mᵦ)	2
				(c, c)	3
			Bootstrap	(c, mᵦ)	p
				(c, c)	2p
			Matrix Mult 1 (Cipher-Plain)*	(c, mᵦ, c)	1
			Matrix Mult 1 (Cipher-Cipher)*	(c, mᵦ, c)	2
			Matrix Mult 2 (Cipher-Cipher)*	(c, c, c)	2
			Matrix Mult 3 (Cipher-Plain)*	(c, mᵦ, mᵦ)	1
		MHE-to-MPC Conversion		(2c, 2c)	1
	Main Iterations	MPC	Matrix Multiplication	(1, c, c)	4p	b⋅r⋅k⋅t₀
		MHE	Multiplication (Cipher-Plain)	mᵦ	10
				c	2
			Aggregation	mᵦ	2
			Bootstrap	mᵦ	8p
			Matrix Mult 1 (Cipher-Plain)*	(1, mᵦ, c)	1
			Matrix Mult 1 (Cipher-Cipher)*	(1, mᵦ, c)	1
			Matrix Mult 2 (Cipher-Plain)*	(1, c, mᵦ)	1
			Matrix Mult 2 (Cipher-Cipher)*	(1, c, c)	1
				(1, c, mᵦ)	1
			Matrix Mult 3 (Cipher-Plain)*	(1, mᵦ, mᵦ)	2
		MPC-to-MHE Conversion		c	2p
		MHE-to-MPC Conversion		c	2p
Level 1: CGD (Protocol 10)		MPC	Square Root/Inverse Square Root	1	2	r⋅k⋅t₁
			Multiplication	1	3
		MHE	Multiplication (Cipher-Plain)	nₚ	1
				b⋅r	3
			Multiplication (Cipher-Cipher)	b⋅r	7
			Aggregation	1	4
			Bootstrap	nₚ	p
				b⋅r	p
			Matrix Mult 1 (Cipher-Cipher, Lazy Norm)*	(1, nₚ, b⋅r)	1
			Matrix Mult 2 (Cipher-Cipher, Lazy Norm)*	(1, b⋅r, nₚ)	1
		MPC-to-MHE Conversion		1	2
		MHE-to-MPC Conversion		1	4
Association Tests		MPC	Square Root/Inverse Square Root	mᵦ	1	b
			Matrix Multiplication	(1, c, c)	1
				(c, c, mᵦ)	1
				(1, c, 1)	mᵦ
		MHE	Multiplication (Cipher-Plain)	nₚ	1
			Multiplication (Cipher-Cipher)	nₚ	k
				mᵦ	2
			Aggregation	c	1
				mᵦ	1
			Bootstrap	nₚ	p
				mᵦ	1
			Matrix Mult 1 (Cipher-Plain)*	(1, nₚ, c)	1
			Matrix Mult 2 (Cipher-Plain)*	(1, c, nₚ)	1
			Matrix Mult 3 (Cipher-Plain)*	(1, nₚ, mᵦ)	1
		MPC-to-MHE Conversion		c	1
				mᵦ	1
		MHE-to-MPC Conversion		c	1

### Sheet: Supplementary Table 5
Supplementary Table 5: Complexity of Linear Algebra Routines in SF-GWAS
Analysis Step	Input Description	Operation		Input Dimension(s)	Count
Matrix Mult 1 (Cipher-Plain or Cipher-Cipher) (Protocol M1 in [1])	Two matrices of dimensions (a, b) and (b, c). The latter is provided as plaintext or ciphertext.	MHE	Multiplication*	A single ciphertext	( ⌈b/t⌉ + 1 )⋅ac
			Rotation		⌈b/t⌉⋅ac⋅log₂(t)
Matrix Mult 2 (Cipher-Plain or Cipher-Cipher) (Protocol M2 in [1])		MHE	Multiplication*		⌈b/t⌉⋅ab
			Rotation		ab⋅log₂(min(c, t))
Matrix Mult 3 (Cipher-Plain or Cipher-Cipher) (Protocol M3 in [1])		MHE	Multiplication*		⌈b/t⌉⋅ab
			Rotation		⌈b/t⌉⋅(⌈c/b⌉ + ⌈√b⌉⋅2a)
Matrix Mult 1 (Cipher-Cipher, Lazy Norm) (Protocol 5)	An (a, b) matrix and a length-b vector. Mean and scaling factors for each row of the matrix for normalization are provided as two length-a vectors.	MHE	Matrix Mult 1 (Cipher-Cipher)	(a, b, 1)	1
			Aggregation	(a, 1)	1
			Bootstrap	(a, 1)	1 + p
			Multiplication (Cipher-Cipher)	(a, 1)	2
Matrix Mult 2 (Cipher-Cipher, Lazy Norm) (Protocol 5)	An (a, b) matrix and a length-b vector. Mean and scaling factors for each column of the matrix for normalization are provided as two length-b vectors.	MHE	Matrix Mult 2 (Cipher-Cipher)	(a, b, 1)	1
			Bootstrap	(b, 1)	p
				(a, 1)	p
			Multiplication (Cipher-Cipher)	(b, 1)	2
Matrix Mult 3 (Cipher-Plain, Lazy Norm) (Protocol 5)	Two matrices of dimensions (a, b) and (b, c). The latter is plaintext. Two length-c vectors including mean and scaling factors for each column of the second matrix for normalization.	MHE	Matrix Mult 3 (Cipher-Plain)	(a, b, c)	1
			Multiplication (Cipher-Cipher)	b	2a
			Rotation	b	a⋅log₂(min(c,t))
Distributed QR Factorization (Protocol 6)	A distributed matrix of dimensions (c, nₚ) where nₚ varies across p parties.	MHE	Matrix Mult 1 (Cipher-Cipher)	(1, nₚ, 1)	(1, nₚ, 1)
				(c, nₚ, 1)	2c⋅p
			Aggregation	c	2c
			Bootstrap	(c, nₚ)	c⋅p
				nₚ	c⋅p
			Multiplication (Cipher-Cipher)	nₚ	p
				c	2c²
Distributed Inverse Hessian (Protocol 8)	A distributed matrix of dimensions (c, nₚ) where nₚ varies across p parties.	MPC	Matrix Inverse Square Root	(c, c)	1
		MHE	Matrix Mult 1 (Cipher-Cipher)	(c, nₚ, 1)	p
				(c, nₚ, c)	p
			Matrix Mult 2 (Cipher-Cipher)	(1, c, nₚ)	p
			Aggregation	c	1
				(c, c)	1
			Bootstrap	nₚ	2p
				(c, c)	1
			Multiplication (Cipher-Cipher)	nₚ	p⋅(1 + c)
			Sigmoid**	nₚ	p
		MPC-to-MHE Conversion		(c, c)	1
		MHE-to-MPC Conversion		(c, c)	1
Distributed Logistic Regression (Protocol 8)	Distributed matrix and vector of dimensions (c, nₚ) and nₚ, respectively, where nₚ varies across p parties. 𝜏 iterations.	MHE & MPC	Distributed Inverse Hessian	(c, nₚ)	𝜏
		MHE	Matrix Mult 1 (Cipher-Cipher)	(c, c, 1)	𝜏⋅p
